# Projecting climate-driven shifts in demersal fish habitat in Iceland’s waters

**DOI:** 10.1101/2021.03.04.433927

**Authors:** Julia G. Mason, Pamela J. Woods, Magnús Thorlacius, Kristinn Guðnason, Vincent S. Saba, Patrick J. Sullivan, Kristin M. Kleisner

## Abstract

As climate change shifts marine species distribution and abundance worldwide, projecting local changes over decadal scales may be a valuable adaptive strategy for managers and industry. In Iceland, one of the top fish-producing nations in the world, long-term monitoring enables model simulations of groundfish species habitat distribution. We used generalized additive models to characterize suitable thermal habitat for 47 fish species in Iceland’s waters. We then projected changes in thermal habitat by midcentury with an ensemble of five general circulation models from the Coupled Model Intercomparison Program 6 (CMIP6) and NOAA (CM2.6) and two scenarios (SSP 5-8.5 and SSP 2-4.5). We find a general northward shift in centroids of habitat distribution, with variable regional dynamics among species. Species thermal affinity was the most significant predictor of future habitat change, with warmer-water species more likely to see projected increases in suitable habitat. We present spatially explicit habitat change projections for commercially and culturally important species. These projections might serve as guideposts to inform long-term management decisions about regional and species-specific suitability for Iceland’s fisheries, infrastructure investment, and risk evaluation under climate change.
