## Supplemental Table 1 for "Projecting climate-driven shifts in demersal fish habitat in Iceland’s waters"

species	n_presence	PA_dev	PA_AIC	AUC	TSS_mx	TSS_th	Kap_mx	Kap_th	LB_dev	LB_AIC	MASE_GAM	DM_GAM_p	DM_GAM_stat	MASE_RWF	DM_RW_p	DM_RW_stat
Coryphaenoides_rupestris	1077	0.85	1244.92	0.98	0.92	0.91	0.88	0.74	0.68	3370.23	1.03888637278699	0.784943368482831	-0.789145701122659	0.0517334391369801	0	96.4133542276712
Etmopterus_princeps	711	0.7	1783.69	0.99	0.92	0.92	0.79	0.71	0.26	1859.38	0.958580491073794	4.09410379243122e-10	6.15959396255021	0.0291449647988892	0	119.247839433725
Scomber_scombrus	330	0.3	2323.14	0.92	0.69	0.65	0.34	0.11	0.32	1182.93	1.05058430500405	0.99165689597893	-2.39449910643666	0.508391026369493	0	46.9616080729082
Centroscyllium_fabricii	1180	0.81	1628.28	0.99	0.95	0.94	0.86	0.8	0.37	3298.33	0.954619146209273	0.000737185335046081	3.18227710321104	0.028989930812906	0	141.216129060525
Ammodytes_marinus	211	0.28	1641.02	0.89	0.66	0.65	0.22	0.11	0.23	784.03	1.02871491480777	0.789202384921753	-0.803770571273497	0.00144543430255207	0	93.0862080396496
Phycis_blennoides	1068	0.43	4657.11	0.94	0.73	0.67	0.63	0.61	0.3	3515.78	0.99032925683077	0.00434397649387943	2.62561523067772	0.46877044533796	0	89.4854824463108
Gadiculus_argenteus	352	0.43	2006.04	0.94	0.75	0.74	0.4	0.23	0.25	1356.65	0.814168815895438	4.96514256757651e-23	9.90657884663353	0.00666996806314617	0	101.49002770914
Myctophidae	637	0.38	3439.1	0.92	0.69	0.66	0.42	0.24	0.36	2243.99	2.91849230401162	1	-13.2888441825784	0.349283882497315	1.6465192980608e-192	31.0028700024829
Lepidion_eques	1383	0.71	2857.91	0.99	0.92	0.9	0.83	0.63	0.52	3920.35	0.768405049835944	2.11910135901255e-17	8.4408958964265	0.0149358901078984	0	151.489622891787
Icelus_bicornis	361	0.16	3008.05	0.78	0.45	0.39	0.1	0.07	0.05	1022.77	1.03773706521173	0.999999999985537	-6.67339040161841	0.0392259073675933	0	87.1820614694889
Triglops_murrayi	4393	0.2	16432.43	0.78	0.45	0.42	0.35	0.35	0.1	14524.12	0.960441555449692	6.5379824127447e-25	10.2998427400397	0.614087289496236	0	75.5573802815955
Artediellus_atlanticus	2627	0.37	9504.54	0.91	0.65	0.64	0.58	0.42	0.35	8601.88	0.823811249556024	1.45444038861903e-27	10.8835395182157	0.417485748864901	0	47.5315836166906
Leptoclinus_maculatus	422	0.1	3640.83	0.74	0.36	0.29	0.11	0.04	0.11	1280.12	0.963594529428781	4.47393201835317e-13	7.16821422150258	0.0124629064047963	0	105.09380290302
Careproctus_reinhardti	2054	0.53	6052.04	0.97	0.82	0.82	0.71	0.62	0.36	6066.56	0.948255565498691	1.98995401258889e-08	5.50435187339662	0.331557475391077	0	71.0898005282953
Lycodes_reticulatus	824	0.51	3321.34	0.96	0.83	0.82	0.56	0.3	0.22	2863.46	0.641733588514484	4.34178636818211e-48	14.7521844995212	0.0976979430568805	0	108.296765138492
Leptagonus_decagonus	1524	0.43	5934.61	0.94	0.79	0.78	0.6	0.35	0.28	4751.45	0.718524293350511	2.71269267461125e-82	19.5730721938068	0.191457482852879	0	112.591133351062
Mallotus_villosus	4660	0.17	17809.85	0.76	0.43	0.42	0.35	0.34	0.18	19561.79	0.990743418095152	0.00936754246487869	2.35157530268127	1.21061378003963	1	-22.9011011382604
Gymnelus_retrodorsalis	199	0.25	1656.74	0.91	0.78	0.74	0.11	0.06	0.3	478.49	16.1545419093185	0.999997937561459	-4.61228033063166	6.50765072343681	0.999966006039081	-3.98800816965276
Lycodes_seminudus	833	0.53	3211.22	0.96	0.84	0.82	0.63	0.37	0.26	2671.29	0.874604082502447	8.25201642175421e-06	4.31304968005928	0.0353758436415461	0	93.0294196905068
Chimaera_monstrosa	1191	0.58	3690.85	0.97	0.83	0.81	0.69	0.62	0.18	4227.8	0.907715881613746	3.80344916584388e-11	6.52725801753262	0.0120306500463389	0	104.363956741077
Lycodes_gracilis	7305	0.39	15802.58	0.88	0.6	0.57	0.58	0.57	0.45	22296.21	0.553037566814687	1.39744443997226e-210	32.5910397273063	0.757139591141403	1.22009337991495e-52	15.4143898367121
Lycodes_eudipleurostictus	1837	0.59	4920.21	0.97	0.86	0.85	0.72	0.57	0.31	5352.43	0.80659782713775	3.00221295037078e-28	11.0575271815004	0.458055693061003	5.71229728604743e-173	29.7122487124769
Rhinonemus_cimbrius	2592	0.22	11835.28	0.81	0.48	0.48	0.36	0.34	0.16	8012.24	0.864926011727045	9.3440099655553e-25	10.2656094011497	0.0332476028064487	0	108.65524951438
Macrourus_berglax	551	0.62	1862.56	0.96	0.83	0.81	0.7	0.4	0.23	1547.44	0.942181950464466	0.00813922504717582	2.40357975124765	0.0151389221440278	0	103.183570202346
Bathyraja_spinicauda	154	0.38	1130.39	0.94	0.83	0.82	0.26	0.1	0.41	560.17	0.833287019879486	7.29833064199925e-20	9.09612028528284	0.00405131777078552	0	107.868941584073
Cottunculus_microps	1996	0.25	9575.36	0.82	0.52	0.5	0.35	0.34	0.35	5463.05	0.895529944993383	9.7068600153464e-23	9.7973382102421	0.517854899732336	8.77435596617585e-233	34.5856317894325
Lycodes_esmarkii	1873	0.47	6440.45	0.94	0.77	0.76	0.6	0.43	0.24	5252.61	0.886674770242881	4.67889480635876e-17	8.35288218171656	0.63550732687829	6.55382578839411e-88	20.3919682980754
Squid	744	0.18	4937.04	0.78	0.45	0.42	0.18	0.09	0.72	2831.87	0.655623813382152	1.71179638274548e-12	6.97744190682764	0.0953331686579131	0	92.0248534042692
Gaidropsarus_argentatus	2361	0.25	10622.28	0.85	0.58	0.57	0.44	0.34	0.44	6588.91	0.83267556018957	8.28916562333232e-54	15.5959315999177	0.199057171369543	0	130.71912742786
Boreogadus_saida	1100	0.38	5123.31	0.92	0.71	0.7	0.41	0.16	0.24	3156.55	0.787552066954468	1.53055114634313e-15	7.91970624745076	0.419991590431655	1.71591059553296e-111	23.1303274240893
Clupea_harengus	4978	0.17	18152.65	0.76	0.38	0.38	0.35	0.31	0.15	19544.17	1.14656920082577	0.999999999999998	-7.88416476061046	0.457806343046409	0	59.9744366310388
Micromesistius_poutassou	4512	0.49	10605.66	0.93	0.73	0.72	0.72	0.65	0.45	18000.71	0.856689011257517	1.15643079163614e-19	9.03661401676315	1.0028444309663	0.485995448216726	0.0351132848411974
Anarhichas_denticulatus	1122	0.24	6253.72	0.87	0.59	0.56	0.32	0.18	0.12	2610.4	0.954708524891069	3.32752704655206e-17	8.38448510566854	0.0934086301755946	0	173.795427916398
Squalus_acanthias	238	0.23	1850.64	0.9	0.72	0.67	0.08	0.02	0.14	706.09	1.0379286151647	0.997699787327429	-2.83546879615773	0.559882453458607	5.37135530823026e-79	19.2342958048257
Dipturus_batis	365	0.26	2673.69	0.92	0.75	0.7	0.31	0.16	0.27	1255.57	0.895109603045322	5.35007443193058e-45	14.1790255807266	0.00268698929466074	0	109.025313362399
Eutrigla_gurnardus	1218	0.44	4991.43	0.94	0.76	0.76	0.52	0.42	0.21	4151.67	0.962570651243434	0.0317692606393183	1.85588992261231	0.0187798849380714	0	119.341945459339
Molva_dypterygia	3295	0.51	8629.33	0.94	0.79	0.78	0.63	0.55	0.36	10490.91	0.811254699109756	7.39010327632894e-37	12.7414254941428	0.245817126682378	0	96.81710758362
Lophius_piscatorius	2208	0.28	9899.85	0.83	0.51	0.5	0.27	0.15	0.1	7987.94	0.851232330553855	3.86088853475898e-62	16.8516816032325	0.0751044927239515	0	173.796750416695
Hippoglossus_hippoglossus	1823	0.2	9331.68	0.86	0.57	0.55	0.39	0.26	0.2	5006.23	0.995854211361405	0.0894783649697886	1.34418357788132	0.0322548244237312	0	161.801133577493
Sebastes_mentella	3075	0.44	9303.99	0.91	0.66	0.63	0.6	0.41	0.71	10621.55	0.86204282745108	2.02575312675313e-07	5.07370413529903	0.815552353485359	1.71443727146517e-08	5.52722194416065
Argentina_silus	4824	0.54	9912.87	0.93	0.71	0.71	0.71	0.69	0.59	18478.03	0.935889969015139	0.00512897422166561	2.56809239918625	1.01673558223739	0.664889767286276	-0.425873375939414
Limanda_limanda	3035	0.54	7610.14	0.96	0.79	0.78	0.7	0.63	0.48	11003.36	0.92655123111931	1.43446807849176e-05	4.18807160470197	0.420784650688007	4.98746698279514e-169	28.9519883932217
Lepidorhombus_whiffiagonis	2212	0.62	5216.7	0.97	0.85	0.85	0.68	0.56	0.27	6747.59	0.894887699234883	2.98827153375078e-19	8.94759923502905	0.214454661199794	0	111.889613400166
Sebastes_viviparus	11345	0.37	17264.48	0.82	0.45	0.44	0.43	0.41	0.52	40570.45	0.957618593087582	2.35992229493517e-11	6.595017160686	0.879386797935772	1.53553815501926e-27	10.8784696071407
Molva_molva	4289	0.42	11897.36	0.91	0.68	0.67	0.61	0.59	0.24	12660.17	0.973877560805843	3.2376895330618e-06	4.51559026536135	0.136662958521036	0	116.014246038903
Anarhichas_minor	7091	0.36	16275.36	0.86	0.59	0.58	0.51	0.47	0.13	20842.69	0.838351947283994	1.01676997249654e-80	19.3613046393664	0.0739817485744649	0	205.460555459449
Reinhardtius_hippoglossoides	3054	0.65	5808.01	0.97	0.84	0.81	0.81	0.65	0.33	9502.49	1.02127504481622	0.893871533149898	-1.24755273337416	0.216904284928084	0	82.7635960381797
Brosme_brosme	7663	0.26	19338.55	0.81	0.46	0.46	0.45	0.42	0.13	23819.67	0.985806493255874	0.00294748410342951	2.75482223856306	0.124930948822433	0	143.453133085046
Sebastes_marinus	17051	0.57	7997.86	0.92	0.72	0.71	0.68	0.65	0.44	59536.42	0.9429103508407	2.03282289055268e-21	9.47611999311899	0.135608494312262	0	171.224465565189
Pollachius_virens	8685	0.26	20016.97	0.81	0.45	0.44	0.45	0.44	0.22	30487.9	0.98430189061172	0.00985687551555483	2.33254893884331	0.221024162084332	0	132.13045445783
Anarhichas_lupus	13339	0.51	12772.82	0.92	0.7	0.69	0.7	0.7	0.36	42792.26	0.866861576823102	2.20650654863412e-36	12.6478680429177	0.977407338789233	0.125675559026842	1.14721485117443
Pleuronectes_platessa	5088	0.52	10741.13	0.95	0.78	0.76	0.76	0.68	0.41	16163.8	0.971997059464096	5.23192492653392e-07	4.89038786726912	0.871260554192411	3.47627905520713e-25	10.3714529102276
Trisopterus_esmarkii	6258	0.45	13352.78	0.91	0.68	0.67	0.67	0.66	0.49	26187.34	0.88226581151946	3.72682105025662e-10	6.16946252271622	0.915067230564246	6.06828087203832e-05	3.84671828458161
Merlangius_merlangus	6033	0.37	15179.65	0.88	0.58	0.57	0.54	0.47	0.29	23295.49	0.861785424498746	1.12417922722522e-16	8.23928643826554	0.12666533900418	0	147.679831774379
Gadus_morhua	17692	0.7	4993.29	0.98	0.87	0.87	0.84	0.75	0.22	59727.11	0.966006049409295	2.07405223296588e-12	6.95013419963716	0.895805370358247	3.8264235846922e-42	13.6865171828438
Hippoglossoides_platessoides	17769	0.61	6328.61	0.95	0.78	0.78	0.74	0.67	0.39	55941.45	0.735955862503809	2.29506144574716e-178	29.7215342455657	1.17315720660582	1	-8.88891076065845
Glyptocephalus_cynoglossus	5907	0.32	16294.64	0.87	0.58	0.57	0.56	0.53	0.19	19514.46	0.882765966767529	4.08051503553294e-32	11.8269783421496	0.955863836174255	0.000111752780275958	3.69378942929795
Amblyraja_radiata	15198	0.31	15873.58	0.83	0.49	0.49	0.49	0.44	0.22	49457.8	0.792745415970701	2.33692693061741e-110	22.8917892660649	1.06321928865384	0.999812595871627	-3.55979461349426
Melanogrammus_aeglefinus	14720	0.64	8512.3	0.97	0.81	0.81	0.81	0.81	0.37	54911.33	1.21373503523081	1	-10.9613339389986	0.784662060872631	4.0794806893012e-38	12.9683629057617
Cyclopterus_lumpus	6438	0.32	16793.98	0.87	0.59	0.57	0.53	0.51	0.14	16062.82	0.851925779527321	1.1879835003123e-82	19.6074361951558	0.423263771439428	0	57.2695948461444
Microstomus_kitt	7914	0.58	11080.19	0.95	0.76	0.76	0.75	0.74	0.32	24334.91	0.94823981289491	1.40534621475472e-09	5.95523354989028	0.696669813120504	2.48475893588576e-106	22.5134516734569
